# A Computational Re-evaluation of Spatial Trials for Zoonotic Tuberculosis Control: Model Misspecification, Diagnostic Misclassification, and the Illusion of Wildlife Culling Efficacy

**DOI:** 10.64898/2026.08.29.747978

**Authors:** Paul R Torgerson

## Abstract

1. Wildlife reservoir management frequently relies on the Randomised Badger Culling Trial’s (RBCT) trade-off hypothesis, which posits that reductions in cattle herd infections are offset by a perturbation effect driven by disrupted host dispersal. This paper evaluates the computational and epidemiological robustness of this historical trial, which serves as the foundational empirical experiment guiding zoonotic tuberculosis (*Mycobacterium bovis*) control policies.
2. Using generalized linear mixed models with a generalized Poisson error distribution to explicitly address historical data overdispersion, this study contrasts traditional parametric inference against exact cluster-constrained permutation tests across distinct operational definitions of disease incidence.
3. Non-parametric diagnostics reveal that previously reported treatment and perturbation effects render as statistical artifacts under exact non-parametric permutation. Inside culling zones, parametric significance fails to withstand exact permutation verification due to extreme data leverage in localized cluster blocks.
4. Crucially, when diagnostic misclassification biases are eliminated by analysing total reactor datasets, all apparent culling effects disappear, and information criteria overwhelmingly favour nested null architectures. Unconfirmed reactors likely represent true biological infections missed by low-sensitivity post-mortem macro-necropsy, proving that host removal tracks observation noise rather than genuine zoonotic transmission pathways.
5. Finally, empirical scaling conducted in this study identifies a novel mathematical saturation effect, demonstrating that this sub-linear scaling is an operational artifact of unmodelled herd-level disease recurrence over time.
6. **Policy implications.** Because current zoonotic tuberculosis intervention frameworks are built upon a structurally misspecified statistical model, they have driven large-scale veterinary policies resulting in substantial, unevidenced ecological and economic interventions while failing to provide genuine public health, animal health, or disease control benefits.
