## Supplementary Data file 1 for "A Computational Re-evaluation of Spatial Trials for Zoonotic Tuberculosis Control: Model Misspecification, Diagnostic Misclassification, and the Illusion of Wildlife Culling Efficacy"

### Sheet: Data
Triplet	Treatment	Incidence	Herds	Historic	Timeatrisk	Area	Totalincidence	TotalHistoric	Neighbour_incidence	Neighbour_Herds	Neighbour_Historic	Neighbour_Total_Incidence	Neighbour_Total_Historic
A	Control	52	86	32	5.6	1	73	45	20	68	19	30	26
B	Control	61	132	27	6.73	2	81	34	44	68	15	61	23
C	Control	84	174	27	5.85	3	120	41	37	121	14	64	18
D	Control	40	106	30	2.72	4	51	40	15	57	19	18	22
E	Control	56	97	28	5.28	5	74	35	31	72	16	44	20
F	Control	61	191	35	5.13	6	91	55	32	127	20	52	24
G	Control	40	131	16	4.82	7	48	34	29	129	15	35	17
H	Control	27	130	22	4.72	8	47	30	27	94	14	41	20
I	Control	21	98	19	2.91	9	46	28	9	60	14	15	18
J	Control	36	123	18	2.88	10	61	27	19	102	5	33	14
A	Culled	37	71	33	5.6	11	52	38	24	60	24	30	30
B	Culled	87	152	42	6.73	12	110	61	65	154	16	95	24
C	Culled	29	105	15	5.85	13	40	21	35	117	10	57	16
D	Culled	36	97	28	2.72	14	47	36	17	47	5	21	7
E	Culled	36	116	26	5.28	15	68	33	26	94	11	45	17
F	Culled	15	138	12	5.13	16	37	18	13	61	1	15	3
G	Culled	72	245	26	4.82	17	99	41	30	154	4	40	7
H	Culled	31	63	23	4.72	18	44	26	46	73	16	58	20
I	Culled	27	100	29	2.91	19	39	38	19	70	11	24	20
J	Culled	34	114	25	2.88	20	54	38	32	123	19	48	31
